# *In planta* chromatin immunoprecipitation in *Zymoseptoria tritici* reveals chromatin-based regulation of putative effector gene expression

**DOI:** 10.1101/544627

**Authors:** Jessica L. Soyer, Jonathan Grandaubert, Janine Haueisen, Klaas Schotanus, Eva H. Stukenbrock

**Affiliations:** UMR BIOGER, INRA, AgroParisTech, Paris-Saclay University, 78850 Thiverval-Grignon, France; Max Planck Institute for Evolutionary Biology, August-Thienemann-Str. 2, 24306 Plön, and Christian-Albrechts University of Kiel, Am Botanischen Garten 1-9, 24118 Kiel, Germany; Department of Mycology, Fungal Biology and Pathogenicity Unit, Institut Pasteur, INRA, 75015, Paris, France; Departments of Molecular Genetics and Microbiology (MGM), Pharmacology and Cancer Biology, and Medicine, Duke University Medical Center, Durham, North Carolina, United States of America

**Keywords:** Heterochromatin, effectors, gene regulation, ChIP, *Zymoseptoria tritici*, *Triticum aestivum*

## Abstract

During infection, pathogens secrete effectors, key elements of pathogenesis. In several phytopathogenic fungi, synchronous waves of effector genes are expressed during plant infection to manipulate and silence plant defenses. In *Zymoseptoria tritici*, causing septoria leaf blotch of wheat, at least two waves of effector genes are expressed, during the asymptomatic phase and at the switch to necrotrophy. The underlying factors responsible for the fine-tuned regulation of effector gene expression in this pathogen are unknown. Previously, a detailed map of the chromatin structure *in vitro* of *Z. tritici* was generated by chromatin immunoprecipitation followed by high-throughput sequencing (ChIP-seq) targeting histone modifications typical for euchromatin (di-methylation of the lysine 4 of the histone H3, H3K4me2) or heterochromatin (tri-methylation of the lysine 9 and 27 of the histone H3, H3K9me3 and H3K27me3). Based on the hypothesis that changes in the histone modifications contribute to the transcriptional control of pathogenicity-related genes, we tested whether different sets of genes are associated with different histone modifications *in vitro*. We correlated the *in vitro* histone maps with *in planta* transcriptome data and show that genes located in heterochromatic domains *in vitro* are highly up-regulated at the switch toward necrotrophy. We combined our integrated analyses of genomic, transcriptomic and epigenomic data with ChIP-qPCR *in planta* and thereby provide further evidence for the involvement of histone modifications in the transcriptional dynamic of putative pathogenicity-related genes of *Z. tritici*.
