## Supplemental table 1 for "*In planta* chromatin immunoprecipitation in *Zymoseptoria tritici* reveals chromatin-based regulation of putative effector gene expression"

### Sheet: Feuil1
	Table S1. Enrichment of PKS/NRPS- and orphan genes in a H3K4me2, H3K9me3, H3K27me3 or H3K9me3/H3K27me3 domain in vitro.
	genome	proportion	H3K4me2-domainse	proportion	X²	P value	H3K9me3-domainse	proportion	X²	P value	H3K27me3-domainse	proportion	X²	P value	H3K9me3+H3K27me3-domainse	proportion	X²	P value
total number of genes	11754		4992				89				2179				230
PKS/NRPSa	20	1.70.10-3	1	2.10-4	6.6231	0.01007	0	-	-	-	10	4.59.10-3	10.7	1.10-3	0	-	-	-
secondary metabolite encoding genes expressed at 4 dpi vs axenicb	2	1.70.10-4	0	-	-	-	0	-	-	-	2	9.18.10-4	7.2	7.45.10-3	0	-	-	-
secondary metabolite encoding genes expressed at 13 dpi vs axenicb	3	2.55.10-4	0	-	-	-	0	-	-	-	2	9.18.10-4	3.7	5.28.10-2	0	-	-	-
secondary metabolite encoding genes up-regulated at 4 dpi vs axenicc	3	2.55.10-4	0	-	-	-	0	-	-	-	2	9.18.10-4	3.7	5.28.10-2	0	-	-	-
secondary metabolite encoding genes down-regulated at 4 dpi vs axenicd	4	3.4.10-4	0	-	-	-	0	-	-	-	1	4.59.10-4	14.3	1.5.10-4	0	-	-	-
secondary metabolite encoding genes up-regulated at 13 dpi vs 4 dpic	8	6.81.10-4	0	-	-	-	0	-	-	-	5	2.29.10-3	8.3	3.86.10-3	0	-	-	-
secondary metabolite encoding genes down-regulated at 13 dpi vs 4 dpid	4	3.4.10-4	0	-	-	-	0	-	-	-	2	9.18.10-4	14.3	1.5.10-4	0	-	-	-
orphan genesa	1717	1.46.10-1	177	3.55.10-2	489.7	2.2.10-16	21	2.36.10-1	5.7	1.63.10-2	794	3.64.10-1	832.5	2.2.10-16	136	5.91.10-1	365.5	2.2.10-16
orphan genes expressed at 4 dpi vs axenicb	113	9.61.10-3	10	2.10-3	30.4	3.575.10-8	2	2.24.10-2	1.54	2.1.10-1	40	1.8.10-2	17.5	2.9.10-5	6	2.6.10-2	6.5	1.1.10-2
orphan genes expressed at 13 dpi vs axenicb	217	1.85.10-2	16	3.21.10-3	64.1	1.169.10-15	3	3.4.10-2	1.14	2.8.10-1	121	5.5.10-2	165.2	2.2.10-16	11	1.74.10-2	0.0145	9.10-1
orphan genes up-regulated at 4 dpi vs axenicc	76	6.47.10-3	11	2.2.10-3	14.1	1.72.10-4	0	-	-	-	20	9.17.10-3	2.5	1.14.10-1	5	2.17.10-2	8.4	3.85.10-3
orphan genes down-regulated at 4 dpi vs axenicd	137	1.17.10-2	22	4.41.10-3	22.8	1.827e-06	0	-	-	-	48	2.2.10-2	20.3	6.4.10-6	10	4.35.10-2	20.2	6.0.10-6
orphan genes up-regulated at 13 dpi vs 4 dpic	277	2.36.10-2	19	3.81.10-3	84.7	2.2.10-16	1	1.1.10-2	0.6	4.4.10-1	146	6.70.10-2	178.7	2.2.10-16	17	7.4.10-2	25.3	4.8.10-7
orphan genes down-regulated at 13 dpi vs 4 dpid	49	4.17.10-3	10	2.10-3	5.6	1.75.10-2	0	-	-	-	7	3.2.10-3	38.2	4.8.10-7	7	3.04.10-2	38.2	6.31.10-10
aGenes encoding PKS, NRPS, and orphan genes as predicted by Grandaubert et al. (2015);
bGenes with a RPKM ≥ 2;
cGenes with Log2 Fold Change (RPKM) ≥ 1 and FDR ≤ 0.001 at 4 days post infection (dpi) compared to axenic culture or 13 dpi compared to 4 dpi were considered as up-regulated at a given time point compared to the other. Only the genes with a RPKM ≥ 2 at least at the time point during which it is up-regulated were kept for the analysis;
dGenes with Log2 Fold Change (RPKM) ≤ -1 and FDR ≤ 0.001 at 4 days post infection (dpi) compared to axenic culture or 13 dpi compared to 4 dpi were considered as down-regulated at a given time point compared to the other;
eGenes located in a H3K4me2, H3K9me3, H3K27me3 or H3K9me3/H3K27me3 in vitro as identified with RSEG (see Experimental Procedures; Schotanus et al., 2015).
Blue: the given domain contains significantly less genes of the given category compared to the rest of the genome; orange: the given domain is enriched for the category of genes compared to the rest of the genome.
