## Supplementary material for "*In planta* chromatin immunoprecipitation in *Zymoseptoria tritici* reveals chromatin-based regulation of putative effector gene expression": Suppl Table 2

### Sheet: Sheet1
	Table S2. Enrichment of genes of a given category in a H3K4me2, H3K9me3, H3K27me3 or H3K9me3/H3K27me3 domain in vitro.
					H3K4me2 domainsf									H3K9me3 domainsf									H3K27me3 domainsf								H3K9me3+H3K27me3 domainsf
	number of genes in the genome	proportion in the entire genome	number of genes in the core genome	proportion in the core genome	nb. in the entire genome	proportion in the entire genome	X²	P value	nb. in the core genome	proportion in the core genome	X²	P value		nb. in the entire genome	proportion in the entire genome	X²	P value	nb. in the core genome	proportion in the core genome	X²	P value		nb. in the entire genome	proportion in the entire genome	X²	P value	nb. in the core genome	proportion in the core genome	X²	P value	nb. in the entire genome	proportion in the entire genome	X²	P value	nb. in the core genome	proportion in the core genome	X²	P value
total number of genes	11754		11111		4992				4991				total number of genes	89				89				total number of genes	2179				1661				230				171
unknowna	6329	0.538455	5699	0.51	1944	0.38	446	2.2e-16	1943	0.389301	305.2	2.2e-16	unknowna	50	0.561798	0.19	0.66	50	0.561798	0.85	0.36	unknowna	1734	0.795778	580,5	2.2e-16	1223	0.736303	331.772	2.2e-16	193	0.83913	83.7	2.2e-16	152	0.888889	96.7522	2.2e-16
CAZymesa	227	0.019	227	0.02	58	0.0116186	15.6029	7.813e-05	58	0.0116209	19.3	1.086e-05	CAZymesa	4	0.0449438	3.0872	0.07891	4	0.0449438	2.6724	0.1021	CAZymesa	32	0.0146856	2.4631	0.1166	32	0.0192655	0.1126	0.7372	3	0.0130435	0.4773	0.4897	3	0.0175439	0.0712	0.7896
genes < 2 Kb TEsb	1723	0.15	1464	0.13	369	0.0739183	210.731	2.2e-16	368	0.0737327	146.9	2.2e-16	genes < 2 Kb TEsb	83	0.932584	439.514	2.2e-16	83	0.932584	498.926	2.2e-16	genes < 2 Kb TEsb	545	0.250115	186.681	2.2e-16	358	0.215533	101.891	2.2e-16	202	0.878261	984.245	2.2e-16	154	0.900585	883.532	2.2e-16
genes expressed at 4 dpi vs axenicc	559	0.048	546	0.05	92	0.0184295	93.5093	2.2e-16	92	0.0184332	100.7	2.2e-16	genes expressed at 4 dpi vs axenicc	4	0.0449438	0.0134	0.9077	4	0.0449438	0.0335	0.8547	genes expressed at 4 dpi vs axenicc	149	0.06838	20.8557	4.952e-06	138	0.0830825	40.9532	1.559e-10	9	0.0391304	0.3607	0.5481	9	0.0526316	0.0446	0.8327
genes expressed at 13 dpi vs axenicc	886	0.075	778	0.07	98	0.0196314	222.591	2.2e-16	98	0.0196353	194.5	2.2e-16	genes expressed at 13 dpi vs axenicc	10	0.11236	1.7464	0.1863	10	0.11236	545.301	2.2e-16	genes expressed at 13 dpi vs axenicc	355	0.162919	239.585	2.2e-16	253	0.152318	172.759	2.2e-16	20	0.0869565	0.4424	0.506	17	0.0994152	2.269	0.132
genes expressed at 13 dpi vs 4 dpic	729	0.062	577	0.052	53	0.010617	226.747	2.2e-16	53	0.0106191	173	2.2e-16	genes expressed at 13 dpi vs 4 dpic	10	0.11236	3.9	0.048	10	0.11236	6.6	0.01	genes expressed at 13 dpi vs 4 dpic	368	0.168885	427.74	2.2e-16	224	0.134858	232.011	2.2e-16	27	0.117	12.121	0.0004986	20	0.117	14.7	0.00013
genes up-regulated at 4 dpi vs. in vitrod	784	0.067	775	0.069	290	0.0580929	5.9416	0.01479	290	0.0581046	10.4328	0.001238	genes up-regulated at 4 dpi vs. in vitrod	6	0.0674157	0	0.9784	6	0.0674157	0.0075	0.9311	genes up-regulated at 4 dpi vs. in vitrod	118	0.0541533	5.5108	0.0189	112	0.0674293	0.138	0.7103	10	0.0434783	1.9925	0.1581	10	0.0584795	0.3348	0.5628
genes down-regulated at 4 dpi vs. in vitroe	1027	0.087	1001	0.09	379	0.0759215	8.2118	0.004162	379	0.0759367	12.1978	0.0004785	genes down-regulated at 4 dpi vs. in vitroe	3	0.0337079	3.2146	0.07299	3	0.0337079	3.4515	0.06319	genes down-regulated at 4 dpi vs. in vitroe	179	0.0821478	0.7465	0.3876	156	0.0939193	0.297	0.5858	23	0.091	0.46	0.5	21	0.123	2.23	0.13
genes up-regulated at 13 dpi vs. 4 dpid	1773	0.15	1630	0.14	388	0.0777244	208.358	2.2e-16	388	0.0777399	189.612	2.2e-16	genes up-regulated at 13 dpi vs. 4 dpid	12	0.134831	0.1781	0.673	12	0.134831	0.1002	0.7516	genes up-regulated at 13 dpi vs. 4 dpid	507	0.232676	113.921	2.2e-16	390	0.234798	4127.87	2.2e-16	38	0.165217	0.3711	0.5424	32	0.187135	2.2332	0.1351
genes down-regulated at 13 dpi vs. 4 dpie	798	0.067	796	0.072	385	0.077	6.7	0.0095	385	0.0771388	2.2685	0.132	genes down-regulated at 13 dpi vs. 4 dpie	5	0.0561798	0.1929	0.6605	5	0.0561798	0.3199	0.5717	genes down-regulated at 13 dpi vs. 4 dpie	81	0.037173	32.4924	1.197e-08	80	0.0481638	13.765	0.0002072	12	0.0521739	0.8979	0.3433	11	0.0643275	0.1375	0.7108
aGenes of “unknown function” are genes encoding predicted or hypothetical proteins; genes encoding CAZymes as predicted by Grandaubert et al. (2015);
bGenes located up to 2 kb upstream or downstream to a transposable element sequence as predicted by Grandaubert et al. (2015);
cGenes with a RPKM ≥ 2;
dGenes with Log2 Fold Change (RPKM) ≥ 1 and FDR ≤ 0.001 at 4 days post infection (dpi) compared to axenic culture or 13 dpi compared to 4 dpi were considered as up-regulated at a given time point compared to the other. Only the genes with a RPKM ≥ 2 at least at the time point during which it is up-regulated were kept for the analysis;
eGenes with Log2 Fold Change (RPKM) ≤ -1 and FDR ≤ 0.001 at 4 dpi compared to axenic culture or 13 dpi compared to 4 dpi were considered as down-regulated at a given time point compared to the other;
fGenes located in a H3K4me2, H3K9me3, H3K27me3 or H3K9me3/H3K27me3 in vitro as identified with RSEG (see Experimental Procedures; Schotanus et al., 2015).
Blue: the given domain contains significantly less genes of the given category compared to the rest of the genome; orange: the given domain is enriched for the category of genes compared to the rest of the genome.
