## Supplementary material for "*In planta* chromatin immunoprecipitation in *Zymoseptoria tritici* reveals chromatin-based regulation of putative effector gene expression": Suppl Table 3

### Sheet: Feuille1
Table S3. PFAM analysis of the genes located in H3K4me2 domains in vitro.
ACC	DESC	NB_PROT_DOMAIN_SET	NB_PROT_DOMAIN_OTHER	ENRICHMENT	PVALUE	FDR
PF00076	RNA recognition motif (aka RRM, RBD, or RNP domain)	43	8	4.7	1.7e-05	0.004964
PF00153	Mitochondrial carrier protein	32	8	3.5	0.001254	0.122056
PF00400	WD domain, G-beta repeat	73	32	2	0.001181	0.122056
PF00071	Ras family	21	4	4.6	0.004048	0.295504
PF00271	Helicase conserved C-terminal domain	52	24	1.9	0.011462	0.534777
PF00179	Ubiquitin-conjugating enzyme	19	4	4.2	0.009163	0.534777
PF00628	PHD-finger	14	2	6.1	0.01282	0.534777
PF00018	SH3 domain	11	1	9.6	0.017698	0.645977
PF00118	TCP-1/cpn60 chaperonin family	10	1	8.7	0.028153	0.913408
PF11790	Glycosyl hydrolase catalytic core	3	1	2.6	0.714283	0.938978
PF10585	Ubiquitin-activating enzyme active site	2	1	1.7	0.906821	0.938978
PF01602	Adaptin N terminal region	7	1	6.1	0.113751	0.938978
PF01424	R3H domain	3	1	2.6	0.714283	0.938978
PF01423	LSM domain	11	3	3.2	0.10441	0.938978
PF08238	Sel1 repeat	5	1	4.4	0.288021	0.938978
PF00085	Thioredoxin	9	1	7.9	0.044819	0.938978
PF00646	F-box domain	7	6	1	0.807367	0.938978
PF00642	Zinc finger C-x8-C-x5-C-x3-H type (and similar)	4	3	1.2	0.858059	0.938978
PF12783	Guanine nucleotide exchange factor in Golgi transport N-terminal	2	1	1.7	0.906821	0.938978
PF00397	WW domain	5	2	2.2	0.562475	0.938978
PF14558	ML-like domain	4	2	1.7	0.807402	0.938978
PF14555	UBA-like domain	3	2	1.3	0.879872	0.938978
PF02353	Mycolic acid cyclopropane synthetase	2	1	1.7	0.906821	0.938978
PF12223	Protein of unknown function (DUF3602)	2	1	1.7	0.906821	0.938978
PF02803	Thiolase, C-terminal domain	5	2	2.2	0.562475	0.938978
PF02734	DAK2 domain	2	1	1.7	0.906821	0.938978
PF08407	Chitin synthase N-terminal	2	1	1.7	0.906821	0.938978
PF00637	Region in Clathrin and VPS	3	1	2.6	0.714283	0.938978
PF00892	EamA-like transporter family	3	2	1.3	0.879872	0.938978
PF00722	Glycosyl hydrolases family 16	6	5	1	0.822559	0.938978
PF13465	Zinc-finger double domain	15	4	3.3	0.044699	0.938978
PF00899	ThiF family	5	3	1.5	0.870246	0.938978
PF13460	NADH(P)-binding	5	4	1.1	0.839277	0.938978
PF01633	Choline/ethanolamine kinase	2	1	1.7	0.906821	0.938978
PF00091	Tubulin/FtsZ family, GTPase domain	3	1	2.6	0.714283	0.938978
PF00654	Voltage gated chloride channel	3	1	2.6	0.714283	0.938978
PF00070	Pyridine nucleotide-disulphide oxidoreductase	8	3	2.3	0.324405	0.938978
PF00072	Response regulator receiver domain	13	11	1	0.899244	0.938978
PF04145	Ctr copper transporter family	3	2	1.3	0.879872	0.938978
PF01426	BAH domain	3	1	2.6	0.714283	0.938978
PF00383	Cytidine and deoxycytidylate deaminase zinc-binding region	5	4	1.1	0.839277	0.938978
PF00389	D-isomer specific 2-hydroxyacid dehydrogenase, catalytic domain	6	3	1.7	0.641375	0.938978
PF01545	Cation efflux family	6	1	5.2	0.181163	0.938978
PF00270	DEAD/DEAH box helicase	32	16	1.7	0.087732	0.938978
PF02259	FAT domain	2	1	1.7	0.906821	0.938978
PF03810	Importin-beta N-terminal domain	7	2	3.1	0.256638	0.938978
PF02656	Domain of unknown function (DUF202)	4	2	1.7	0.807402	0.938978
PF03928	Domain of unknown function (DUF336)	2	1	1.7	0.906821	0.938978
PF00254	FKBP-type peptidyl-prolyl cis-trans isomerase	3	1	2.6	0.714283	0.938978
PF02779	Transketolase, pyrimidine binding domain	3	2	1.3	0.879872	0.938978
PF13516	Leucine Rich repeat	3	2	1.3	0.879872	0.938978
PF01138	3' exoribonuclease family, domain 1	4	2	1.7	0.807402	0.938978
PF05383	La domain	2	1	1.7	0.906821	0.938978
PF00867	XPG I-region	4	2	1.7	0.807402	0.938978
PF00717	Peptidase S24-like	2	1	1.7	0.906821	0.938978
PF08528	Whi5 like	2	1	1.7	0.906821	0.938978
PF12621	Phosphate metabolism protein	4	1	3.5	0.455884	0.938978
PF08700	Vps51/Vps67	2	1	1.7	0.906821	0.938978
PF01717	Cobalamin-independent synthase, Catalytic domain	3	1	2.6	0.714283	0.938978
PF01243	Pyridoxamine 5'-phosphate oxidase	4	1	3.5	0.455884	0.938978
PF00043	Glutathione S-transferase, C-terminal domain	8	5	1.4	0.754559	0.938978
PF13857	Ankyrin repeats (many copies)	2	1	1.7	0.906821	0.938978
PF00443	Ubiquitin carboxyl-terminal hydrolase	12	5	2.1	0.237475	0.938978
PF00289	Carbamoyl-phosphate synthase L chain, N-terminal domain	4	2	1.7	0.807402	0.938978
PF00288	GHMP kinases N terminal domain	3	2	1.3	0.879872	0.938978
PF00285	Citrate synthase	3	1	2.6	0.714283	0.938978
PF00282	Pyridoxal-dependent decarboxylase conserved domain	5	2	2.2	0.562475	0.938978
PF03062	MBOAT, membrane-bound O-acyltransferase family	4	1	3.5	0.455884	0.938978
PF01722	BolA-like protein	2	1	1.7	0.906821	0.938978
PF02627	Carboxymuconolactone decarboxylase family	2	1	1.7	0.906821	0.938978
PF02824	TGS domain	2	1	1.7	0.906821	0.938978
PF02826	D-isomer specific 2-hydroxyacid dehydrogenase, NAD binding domain	8	4	1.7	0.525776	0.938978
PF02752	Arrestin (or S-antigen), C-terminal domain	3	1	2.6	0.714283	0.938978
PF00702	haloacid dehalogenase-like hydrolase	9	5	1.6	0.581405	0.938978
PF04117	Mpv17 / PMP22 family	3	2	1.3	0.879872	0.938978
PF00679	Elongation factor G C-terminus	5	1	4.4	0.288021	0.938978
PF04757	Pex2 / Pex12 amino terminal region	2	1	1.7	0.906821	0.938978
PF01501	Glycosyl transferase family 8	4	3	1.2	0.858059	0.938978
PF00454	Phosphatidylinositol 3- and 4-kinase	5	3	1.5	0.870246	0.938978
PF07717	Oligonucleotide/oligosaccharide-binding (OB)-fold	7	2	3.1	0.256638	0.938978
PF07719	Tetratricopeptide repeat	9	5	1.6	0.581405	0.938978
PF00293	NUDIX domain	11	3	3.2	0.10441	0.938978
PF03127	GAT domain	2	1	1.7	0.906821	0.938978
PF13191	AAA ATPase domain	3	2	1.3	0.879872	0.938978
PF13923	Zinc finger, C3HC4 type (RING finger)	6	2	2.6	0.382962	0.938978
PF11927	Protein of unknown function (DUF3445)	2	1	1.7	0.906821	0.938978
PF04969	CS domain	3	1	2.6	0.714283	0.938978
PF04116	Fatty acid hydroxylase superfamily	5	1	4.4	0.288021	0.938978
PF01644	Chitin synthase	2	1	1.7	0.906821	0.938978
PF01648	4'-phosphopantetheinyl transferase superfamily	2	1	1.7	0.906821	0.938978
PF12874	Zinc-finger of C2H2 type	2	1	1.7	0.906821	0.938978
PF00249	Myb-like DNA-binding domain	3	2	1.3	0.879872	0.938978
PF01261	Xylose isomerase-like TIM barrel	2	1	1.7	0.906821	0.938978
PF00022	Actin	8	2	3.5	0.170057	0.938978
PF00025	ADP-ribosylation factor family	5	2	2.2	0.562475	0.938978
PF00117	Glutamine amidotransferase class-I	6	3	1.7	0.641375	0.938978
PF07724	AAA domain (Cdc48 subfamily)	3	1	2.6	0.714283	0.938978
PF00330	Aconitase family (aconitate hydratase)	4	2	1.7	0.807402	0.938978
PF00339	Arrestin (or S-antigen), N-terminal domain	2	1	1.7	0.906821	0.938978
PF03009	Glycerophosphoryl diester phosphodiesterase family	3	2	1.3	0.879872	0.938978
PF14510	ABC-transporter extracellular N-terminal	3	2	1.3	0.879872	0.938978
PF11815	Domain of unknown function (DUF3336)	2	1	1.7	0.906821	0.938978
PF10436	Mitochondrial branched-chain alpha-ketoacid dehydrogenase kinase	2	1	1.7	0.906821	0.938978
PF02194	PXA domain	2	1	1.7	0.906821	0.938978
PF13233	Complex1_LYR-like	2	1	1.7	0.906821	0.938978
PF05773	RWD domain	4	1	3.5	0.455884	0.938978
PF03828	Cid1 family poly A polymerase	2	1	1.7	0.906821	0.938978
PF02171	Piwi domain	3	1	2.6	0.714283	0.938978
PF01189	NOL1/NOP2/sun family	2	1	1.7	0.906821	0.938978
PF05193	Peptidase M16 inactive domain	5	1	4.4	0.288021	0.938978
PF00850	Histone deacetylase domain	3	1	2.6	0.714283	0.938978
PF01679	Proteolipid membrane potential modulator	3	1	2.6	0.714283	0.938978
PF03033	Glycosyltransferase family 28 N-terminal domain	3	1	2.6	0.714283	0.938978
PF01073	3-beta hydroxysteroid dehydrogenase/isomerase family	2	1	1.7	0.906821	0.938978
PF01694	Rhomboid family	3	2	1.3	0.879872	0.938978
PF01699	Sodium/calcium exchanger protein	4	3	1.2	0.858059	0.938978
PF00581	Rhodanese-like domain	6	2	2.6	0.382962	0.938978
PF00610	Domain found in Dishevelled, Egl-10, and Pleckstrin (DEP)	3	1	2.6	0.714283	0.938978
PF00615	Regulator of G protein signaling domain	5	1	4.4	0.288021	0.938978
PF08449	UAA transporter family	2	1	1.7	0.906821	0.938978
PF08447	PAS fold	4	1	3.5	0.455884	0.938978
PF04003	Dip2/Utp12 Family	2	1	1.7	0.906821	0.938978
PF01529	DHHC palmitoyltransferase	5	1	4.4	0.288021	0.938978
PF04130	Spc97 / Spc98 family	3	2	1.3	0.879872	0.938978
PF00326	Prolyl oligopeptidase family	3	2	1.3	0.879872	0.938978
PF13959	Domain of unknown function (DUF4217)	3	1	2.6	0.714283	0.938978
PF00173	Cytochrome b5-like Heme/Steroid binding domain	16	9	1.6	0.386278	0.938978
PF03031	NLI interacting factor-like phosphatase	4	1	3.5	0.455884	0.938978
PF03109	ABC1 family	3	1	2.6	0.714283	0.938978
PF03104	DNA polymerase family B, exonuclease domain	3	1	2.6	0.714283	0.938978
PF01853	MOZ/SAS family	2	1	1.7	0.906821	0.938978
PF03105	SPX domain	7	1	6.1	0.113751	0.938978
PF10607	CTLH/CRA C-terminal to LisH motif domain	3	1	2.6	0.714283	0.938978
PF05347	Complex 1 protein (LYR family)	3	1	2.6	0.714283	0.938978
PF01066	CDP-alcohol phosphatidyltransferase	4	1	3.5	0.455884	0.938978
PF01061	ABC-2 type transporter	6	5	1	0.822559	0.938978
PF00627	UBA/TS-N domain	4	2	1.7	0.807402	0.938978
PF00626	Gelsolin repeat	3	1	2.6	0.714283	0.938978
PF00623	RNA polymerase Rpb1, domain 2	2	1	1.7	0.906821	0.938978
PF01207	Dihydrouridine synthase (Dus)	3	1	2.6	0.714283	0.938978
PF00481	Protein phosphatase 2C	5	1	4.4	0.288021	0.938978
PF00487	Fatty acid desaturase	5	2	2.2	0.562475	0.938978
PF01124	MAPEG family	6	1	5.2	0.181163	0.938978
PF00134	Cyclin, N-terminal domain	6	2	2.6	0.382962	0.938978
PF00137	ATP synthase subunit C	4	1	3.5	0.455884	0.938978
PF00136	DNA polymerase family B	3	1	2.6	0.714283	0.938978
PF00319	SRF-type transcription factor (DNA-binding and dimerisation domain)	2	1	1.7	0.906821	0.938978
PF00004	ATPase family associated with various cellular activities (AAA)	31	14	1.9	0.05198	0.938978
PF00009	Elongation factor Tu GTP binding domain	13	3	3.8	0.046918	0.938978
PF03029	Conserved hypothetical ATP binding protein	2	1	1.7	0.906821	0.938978
PF03372	Endonuclease/Exonuclease/phosphatase family	6	3	1.7	0.641375	0.938978
PF02889	Sec63 Brl domain	3	1	2.6	0.714283	0.938978
PF00291	Pyridoxal-phosphate dependent enzyme	7	4	1.5	0.703503	0.938978
PF13405	EF-hand domain	2	1	1.7	0.906821	0.938978
PF01237	Oxysterol-binding protein	5	1	4.4	0.288021	0.938978
PF01231	Indoleamine 2,3-dioxygenase	2	1	1.7	0.906821	0.938978
PF00632	HECT-domain (ubiquitin-transferase)	4	3	1.2	0.858059	0.938978
PF12937	F-box-like	13	8	1.4	0.571359	0.938978
PF07687	Peptidase dimerisation domain	5	1	4.4	0.288021	0.938978
PF01546	Peptidase family M20/M25/M40	5	2	2.2	0.562475	0.938978
PF00494	Squalene/phytoene synthase	2	1	1.7	0.906821	0.938978
PF01412	Putative GTPase activating protein for Arf	4	1	3.5	0.455884	0.938978
PF00498	FHA domain	7	2	3.1	0.256638	0.938978
PF00125	Core histone H2A/H2B/H3/H4	6	2	2.6	0.382962	0.938978
PF00122	E1-E2 ATPase	12	5	2.1	0.237475	0.938978
PF00307	Calponin homology (CH) domain	3	1	2.6	0.714283	0.938978
PF00012	Hsp70 protein	8	3	2.3	0.324405	0.938978
PF12710	haloacid dehalogenase-like hydrolase	5	3	1.5	0.870246	0.938978
PF14492	Elongation Factor G, domain II	4	1	3.5	0.455884	0.938978
PF02786	Carbamoyl-phosphate synthase L chain, ATP binding domain	4	2	1.7	0.807402	0.938978
PF02782	FGGY family of carbohydrate kinases, C-terminal domain	3	1	2.6	0.714283	0.938978
PF13378	Enolase C-terminal domain-like	2	1	1.7	0.906821	0.938978
PF13418	Galactose oxidase, central domain	3	2	1.3	0.879872	0.938978
PF00808	Histone-like transcription factor (CBF/NF-Y) and archaeal histone	4	2	1.7	0.807402	0.938978
PF13414	TPR repeat	16	9	1.6	0.386278	0.938978
PF13415	Galactose oxidase, central domain	2	1	1.7	0.906821	0.938978
PF01553	Acyltransferase	4	3	1.2	0.858059	0.938978
PF08325	WLM domain	2	1	1.7	0.906821	0.938978
PF00156	Phosphoribosyl transferase domain	4	1	3.5	0.455884	0.938978
PF00370	FGGY family of carbohydrate kinases, N-terminal domain	3	1	2.6	0.714283	0.938978
PF00571	CBS domain	7	1	6.1	0.113751	0.938978
PF00578	AhpC/TSA family	2	1	1.7	0.906821	0.938978
PF00201	UDP-glucoronosyl and UDP-glucosyl transferase	2	1	1.7	0.906821	0.938978
PF13967	Late exocytosis, associated with Golgi transport	6	1	5.2	0.181163	0.938978
PF12763	Cytoskeletal-regulatory complex EF hand	2	1	1.7	0.906821	0.938978
PF02558	Ketopantoate reductase PanE/ApbA	3	2	1.3	0.879872	0.938978
PF02225	PA domain	3	2	1.3	0.879872	0.938978
PF00970	Oxidoreductase FAD-binding domain	4	2	1.7	0.807402	0.938978
PF03953	Tubulin C-terminal domain	3	1	2.6	0.714283	0.938978
PF03403	Platelet-activating factor acetylhydrolase, isoform II	2	1	1.7	0.906821	0.938978
PF02134	Repeat in ubiquitin-activating (UBA) protein	2	1	1.7	0.906821	0.938978
PF00817	impB/mucB/samB family	3	2	1.3	0.879872	0.938978
PF01031	Dynamin central region	5	1	4.4	0.288021	0.938978
PF02845	CUE domain	4	1	3.5	0.455884	0.938978
PF01145	SPFH domain / Band 7 family	4	1	3.5	0.455884	0.938978
PF01764	Lipase (class 3)	2	1	1.7	0.906821	0.938978
PF00149	Calcineurin-like phosphoesterase	13	11	1	0.899244	0.938978
PF01498	Transposase	4	1	3.5	0.455884	0.938978
PF00787	PX domain	10	3	2.9	0.153999	0.938978
PF01363	FYVE zinc finger	4	1	3.5	0.455884	0.938978
PF00789	UBX domain	3	1	2.6	0.714283	0.938978
PF04444	Catechol dioxygenase N terminus	2	1	1.7	0.906821	0.938978
PF14259	RNA recognition motif (aka RRM, RBD, or RNP domain)	10	2	4.4	0.073013	0.938978
PF00569	Zinc finger, ZZ type	2	1	1.7	0.906821	0.938978
PF00566	Rab-GTPase-TBC domain	8	4	1.7	0.525776	0.938978
PF13911	AhpC/TSA antioxidant enzyme	2	1	1.7	0.906821	0.938978
PF03144	Elongation factor Tu domain 2	9	2	3.9	0.111768	0.938978
PF03142	Chitin synthase	3	2	1.3	0.879872	0.938978
PF09949	Uncharacterized conserved protein (DUF2183)	3	1	2.6	0.714283	0.938978
PF06687	SUR7/PalI family	6	2	2.6	0.382962	0.938978
PF13358	DDE superfamily endonuclease	5	2	2.2	0.562475	0.938978
PF08544	GHMP kinases C terminal	2	1	1.7	0.906821	0.938978
PF08546	Ketopantoate reductase PanE/ApbA C terminal	3	2	1.3	0.879872	0.938978
PF08542	Replication factor C C-terminal domain	3	1	2.6	0.714283	0.938978
PF00687	Ribosomal protein L1p/L10e family	2	1	1.7	0.906821	0.938978
PF00175	Oxidoreductase NAD-binding domain	6	5	1	0.822559	0.938978
PF00176	SNF2 family N-terminal domain	17	10	1.5	0.419239	0.938978
PF00170	bZIP transcription factor	8	3	2.3	0.324405	0.938978
PF00775	Dioxygenase	2	1	1.7	0.906821	0.938978
PF00773	RNB domain	2	1	1.7	0.906821	0.938978
PF04055	Radical SAM superfamily	5	3	1.5	0.870246	0.938978
PF00515	Tetratricopeptide repeat	10	4	2.2	0.276778	0.938978
PF00225	Kinesin motor domain	9	3	2.6	0.224898	0.938978
PF00226	DnaJ domain	20	10	1.7	0.200734	0.938978
PF00355	Rieske [2Fe-2S] domain	2	1	1.7	0.906821	0.938978
PF13832	PHD-zinc-finger like domain	2	1	1.7	0.906821	0.938978
PF06747	CHCH domain	3	1	2.6	0.714283	0.938978
PF00557	Metallopeptidase family M24	6	5	1	0.822559	0.938978
PF02338	OTU-like cysteine protease	2	1	1.7	0.906821	0.938978
PF03330	Rare lipoprotein A (RlpA)-like double-psi beta-barrel	2	1	1.7	0.906821	0.938978
PF00999	Sodium/hydrogen exchanger family	6	1	5.2	0.181163	0.938978
PF13344	Haloacid dehalogenase-like hydrolase	3	1	2.6	0.714283	0.938978
PF12352	Snare region anchored in the vesicle membrane C-terminus	2	1	1.7	0.906821	0.938978
PF05000	RNA polymerase Rpb1, domain 4	2	1	1.7	0.906821	0.938978
PF04998	RNA polymerase Rpb1, domain 5	2	1	1.7	0.906821	0.938978
PF04997	RNA polymerase Rpb1, domain 1	2	1	1.7	0.906821	0.938978
PF00694	Aconitase C-terminal domain	4	1	3.5	0.455884	0.938978
PF13621	Cupin-like domain	3	2	1.3	0.879872	0.938978
PF00160	Cyclophilin type peptidyl-prolyl cis-trans isomerase/CLD	8	4	1.7	0.525776	0.938978
PF00180	Isocitrate/isopropylmalate dehydrogenase	6	3	1.7	0.641375	0.938978
PF05916	GINS complex protein	2	1	1.7	0.906821	0.938978
PF00505	HMG (high mobility group) box	4	3	1.2	0.858059	0.938978
PF00348	Polyprenyl synthetase	3	2	1.3	0.879872	0.938978
PF00439	Bromodomain	5	2	2.2	0.562475	0.938978
PF02212	Dynamin GTPase effector domain	2	1	1.7	0.906821	0.938978
PF03637	Mob1/phocein family	2	1	1.7	0.906821	0.938978
PF03188	Eukaryotic cytochrome b561	3	2	1.3	0.879872	0.938978
PF01008	Initiation factor 2 subunit family	3	1	2.6	0.714283	0.938978
PF13242	HAD-hyrolase-like	3	2	1.3	0.879872	0.938978
PF09362	Domain of unknown function (DUF1996)	2	1	1.7	0.906821	0.938978
PF04983	RNA polymerase Rpb1, domain 3	2	1	1.7	0.906821	0.938978
PF04433	SWIRM domain	3	1	2.6	0.714283	0.938978
PF13920	Zinc finger, C3HC4 type (RING finger)	5	4	1.1	0.839277	0.938978
PF13921	Myb-like DNA-binding domain	6	3	1.7	0.641375	0.938978
PF00533	BRCA1 C Terminus (BRCT) domain	3	2	1.3	0.879872	0.938978
PF08699	Domain of unknown function (DUF1785)	3	1	2.6	0.714283	0.938978
PF01591	6-phosphofructo-2-kinase	2	1	1.7	0.906821	0.938978
PF00248	Aldo/keto reductase family	15	8	1.6	0.351663	0.938978
PF00240	Ubiquitin family	8	4	1.7	0.525776	0.938978
PF00244	14-3-3 protein	2	1	1.7	0.906821	0.938978
PF00403	Heavy-metal-associated domain	3	1	2.6	0.714283	0.938978
PF13812	Pentatricopeptide repeat domain	2	1	1.7	0.906821	0.938978
PF01842	ACT domain	2	1	1.7	0.906821	0.938978
PF03198	Glucanosyltransferase	4	3	1.2	0.858059	0.938978
PF01399	PCI domain	11	2	4.8	0.047479	0.938978
PF00433	Protein kinase C terminal domain	3	1	2.6	0.714283	0.938978
PF02466	Tim17/Tim22/Tim23/Pmp24 family	5	1	4.4	0.288021	0.938978
PF02714	Domain of unknown function DUF221	6	1	5.2	0.181163	0.938978
PF08512	Histone chaperone Rttp106-like	2	1	1.7	0.906821	0.938978
PF01613	Flavin reductase like domain	2	1	1.7	0.906821	0.938978
PF04408	Helicase associated domain (HA2)	7	3	2	0.460703	0.938978
PF00520	Ion transport protein	2	1	1.7	0.906821	0.938978
PF07992	Pyridine nucleotide-disulphide oxidoreductase	9	6	1.3	0.797828	0.938978
PF00250	Fork head domain	4	2	1.7	0.807402	0.938978
PF00415	Regulator of chromosome condensation (RCC1) repeat	2	1	1.7	0.906821	0.938978
PF00406	Adenylate kinase	3	1	2.6	0.714283	0.938978
PF06398	Integral peroxisomal membrane peroxin	2	1	1.7	0.906821	0.938978
PF01926	50S ribosome-binding GTPase	8	2	3.5	0.170057	0.938978
PF13540	Regulator of chromosome condensation (RCC1) repeat	3	1	2.6	0.714283	0.938978
PF03876	SHS2 domain found in N terminus of Rpb7p/Rpc25p/MJ0397	2	1	1.7	0.906821	0.938978
PF00364	Biotin-requiring enzyme	6	2	2.6	0.382962	0.938978
PF05057	Putative serine esterase (DUF676)	2	1	1.7	0.906821	0.938978
PF00132	Bacterial transferase hexapeptide (six repeats)	6	4	1.3	0.917677	0.943527
PF05686	Glycosyl transferase family 90	6	4	1.3	0.917677	0.943527
PF02518	Histidine kinase-, DNA gyrase B-, and HSP90-like ATPase	14	11	1.1	0.949611	0.969154
PF00856	SET domain	14	11	1.1	0.949611	0.969154
PF01370	NAD dependent epimerase/dehydratase family	7	5	1.2	0.955878	0.969154
PF00350	Dynamin family	7	5	1.2	0.955878	0.969154
PF00069	Protein kinase domain	76	66	1	0.961226	0.971204
PF00441	Acyl-CoA dehydrogenase, C-terminal domain	8	6	1.2	0.987968	0.987968
PF02771	Acyl-CoA dehydrogenase, N-terminal domain	8	6	1.2	0.987968	0.987968
PF02770	Acyl-CoA dehydrogenase, middle domain	9	7	1.1	0.984274	0.987968
