## Supplementary material for "*In planta* chromatin immunoprecipitation in *Zymoseptoria tritici* reveals chromatin-based regulation of putative effector gene expression": Suppl Table 4

### Sheet: Feuille1
	Table S4. PFAM analysis of the genes located in H3K9me3/H3K27me3 domains in vitro.
ACC	DESC	NB_PROT_DOMAIN_SET	NB_PROT_DOMAIN_OTHER	ENRICHMENT	PVALUE	FDR
PF03070	TENA/THI-4/PQQC family	1	1	140.2	4.2e-05	0.00042
PF08543	Phosphomethylpyrimidine kinase	1	1	140.2	4.2e-05	0.00042
PF00814	Glycoprotease family	1	1	140.2	4.2e-05	0.00042
PF01035	6-O-methylguanine DNA methyltransferase, DNA binding domain	1	1	140.2	4.2e-05	0.00042
PF03443	Glycosyl hydrolase family 61	1	1	140.2	4.2e-05	0.00042
PF09347	Domain of unknown function (DUF1989)	1	2	70.1	0.000977	0.004885
PF03807	NADP oxidoreductase coenzyme F420-dependent	1	2	70.1	0.000977	0.004885
PF03435	Saccharopine dehydrogenase	1	2	70.1	0.000977	0.004885
PF08544	GHMP kinases C terminal	1	2	70.1	0.000977	0.004885
PF00432	Prenyltransferase and squalene oxidase repeat	1	2	70.1	0.000977	0.004885
PF08423	Rad51	1	2	70.1	0.000977	0.004885
PF13668	Ferritin-like domain	1	3	46.7	0.004904	0.0210171
PF13249	Prenyltransferase-like	1	3	46.7	0.004904	0.0210171
PF00288	GHMP kinases N terminal domain	1	4	35.1	0.013189	0.0439633
PF03404	Mo-co oxidoreductase dimerisation domain	1	4	35.1	0.013189	0.0439633
PF00174	Oxidoreductase molybdopterin binding domain	1	4	35.1	0.013189	0.0439633
PF14833	NAD-binding of NADP-dependent 3-hydroxyisobutyrate dehydrogenase	1	4	35.1	0.013189	0.0439633
PF06441	Epoxide hydrolase N terminus	1	5	28	0.025858	0.077574
PF01822	WSC domain	1	5	28	0.025858	0.077574
PF07971	Glycosyl hydrolase family 92	1	6	23.4	0.04223	0.101352
PF02535	ZIP Zinc transporter	1	6	23.4	0.04223	0.101352
PF03446	NAD binding domain of 6-phosphogluconate dehydrogenase	1	6	23.4	0.04223	0.101352
PF01055	Glycosyl hydrolases family 31	1	6	23.4	0.04223	0.101352
PF05721	Phytanoyl-CoA dioxygenase (PhyH)	1	6	23.4	0.04223	0.101352
PF01184	GPR1/FUN34/yaaH family	1	7	20	0.06144	0.136533
PF08030	Ferric reductase NAD binding domain	2	14	20	3.5e-05	0.00042
PF06687	SUR7/PalI family	1	7	20	0.06144	0.136533
PF13450	NAD(P)-binding Rossmann-like domain	1	8	17.5	0.082688	0.171079
PF13920	Zinc finger, C3HC4 type (RING finger)	1	8	17.5	0.082688	0.171079
PF01734	Patatin-like phospholipase	1	9	15.6	0.10531	0.191473
PF09286	Pro-kumamolisin, activation domain	1	9	15.6	0.10531	0.191473
PF00795	Carbon-nitrogen hydrolase	1	9	15.6	0.10531	0.191473
PF00753	Metallo-beta-lactamase superfamily	1	9	15.6	0.10531	0.191473
PF00291	Pyridoxal-phosphate dependent enzyme	1	10	14	0.128791	0.227278
PF01070	FMN-dependent dehydrogenase	1	11	12.7	0.152739	0.261838
PF14310	Fibronectin type III-like domain	1	12	11.7	0.176863	0.286805
PF01490	Transmembrane amino acid transporter protein	1	12	11.7	0.176863	0.286805
PF00450	Serine carboxypeptidase	1	13	10.8	0.20095	0.294073
PF05368	NmrA-like family	1	13	10.8	0.20095	0.294073
PF08022	FAD-binding domain	1	13	10.8	0.20095	0.294073
PF07883	Cupin domain	1	13	10.8	0.20095	0.294073
PF01915	Glycosyl hydrolase family 3 C-terminal domain	1	14	10	0.224846	0.321209
PF00933	Glycosyl hydrolase family 3 N terminal domain	1	15	9.3	0.248441	0.346662
PF01794	Ferric reductase like transmembrane component	1	16	8.8	0.271657	0.370441
PF00082	Subtilase family	1	17	8.2	0.294442	0.375883
PF00135	Carboxylesterase family	1	17	8.2	0.294442	0.375883
PF00378	Enoyl-CoA hydratase/isomerase family	1	17	8.2	0.294442	0.375883
PF13520	Amino acid permease	1	18	7.8	0.316762	0.395952
PF00173	Cytochrome b5-like Heme/Steroid binding domain	1	24	5.8	0.440345	0.528414
PF00176	SNF2 family N-terminal domain	1	26	5.4	0.477692	0.561991
PF01636	Phosphotransferase enzyme family	1	30	4.7	0.547167	0.631347
PF00651	BTB/POZ domain	1	31	4.5	0.563528	0.637956
PF11807	Domain of unknown function (DUF3328)	1	35	4	0.625349	0.694832
PF12796	Ankyrin repeats (3 copies)	1	49	2.9	0.804953	0.878131
PF08240	Alcohol dehydrogenase GroES-like domain	1	51	2.7	0.826904	0.885969
PF00172	Fungal Zn(2)-Cys(6) binuclear cluster domain	2	112	2.5	0.435524	0.528414
PF00107	Zinc-binding dehydrogenase	1	58	2.4	0.898056	0.929023
PF00271	Helicase conserved C-terminal domain	1	75	1.9	0.958108	0.958108
PF00067	Cytochrome P450	1	78	1.8	0.936086	0.951952
PF04082	Fungal specific transcription factor domain	1	85	1.6	0.887856	0.929023
