## Supplementary material for "*In planta* chromatin immunoprecipitation in *Zymoseptoria tritici* reveals chromatin-based regulation of putative effector gene expression": Suppl Table 5

### Sheet: Feuille1
	Table S5. PFAM analysis of the genes located in H3K9me3 domains in vitro.
ACC	DESC	NB_PROT_DOMAIN_SET	NB_PROT_DOMAIN_OTHER	ENRICHMENT	PVALUE	FDR
PF00078	Reverse transcriptase (RNA-dependent DNA polymerase)	5	5	95.6	0	0
PF07727	Reverse transcriptase (RNA-dependent DNA polymerase)	3	4	71.7	0	0
PF00202	Aminotransferase class-III	2	7	27.3	4e-06	7.6e-05
PF01636	Phosphotransferase enzyme family	3	28	10.2	0.000106	0.0015105
PF13424	Tetratricopeptide repeat	1	1	95.6	0.00081	0.0038475
PF00955	HCO3- transporter family	1	1	95.6	0.00081	0.0038475
PF13976	GAG-pre-integrase domain	1	1	95.6	0.00081	0.0038475
PF12766	Pyridoxamine 5'-phosphate oxidase	1	1	95.6	0.00081	0.0038475
PF01035	6-O-methylguanine DNA methyltransferase, DNA binding domain	1	1	95.6	0.00081	0.0038475
PF13843	Transposase IS4	1	1	95.6	0.00081	0.0038475
PF10056	Uncharacterized conserved protein (DUF2293)	1	1	95.6	0.00081	0.0038475
PF00232	Glycosyl hydrolase family 1	1	1	95.6	0.00081	0.0038475
PF01432	Peptidase family M3	2	15	12.7	0.00149	0.00653308
PF12796	Ankyrin repeats (3 copies)	3	47	6.1	0.005441	0.0212496
PF00474	Sodium:solute symporter family	1	2	47.8	0.007456	0.0212496
PF00931	NB-ARC domain	1	2	47.8	0.007456	0.0212496
PF03029	Conserved hypothetical ATP binding protein	1	2	47.8	0.007456	0.0212496
PF09260	Domain of unknown function (DUF1966)	1	2	47.8	0.007456	0.0212496
PF03403	Platelet-activating factor acetylhydrolase, isoform II	1	2	47.8	0.007456	0.0212496
PF11999	Protein of unknown function (DUF3494)	1	2	47.8	0.007456	0.0212496
PF01424	R3H domain	1	3	31.9	0.023435	0.0534318
PF01048	Phosphorylase superfamily	1	3	31.9	0.023435	0.0534318
PF01828	Peptidase A4 family	1	3	31.9	0.023435	0.0534318
PF13602	Zinc-binding dehydrogenase	1	3	31.9	0.023435	0.0534318
PF00403	Heavy-metal-associated domain	1	3	31.9	0.023435	0.0534318
PF03009	Glycerophosphoryl diester phosphodiesterase family	1	4	23.9	0.047546	0.0967901
PF00348	Polyprenyl synthetase	1	4	23.9	0.047546	0.0967901
PF13637	Ankyrin repeats (many copies)	1	4	23.9	0.047546	0.0967901
PF11807	Domain of unknown function (DUF3328)	2	34	5.6	0.062722	0.123281
PF00330	Aconitase family (aconitate hydratase)	1	5	19.1	0.077208	0.137527
PF12695	Alpha/beta hydrolase family	1	5	19.1	0.077208	0.137527
PF02902	Ulp1 protease family, C-terminal catalytic domain	1	5	19.1	0.077208	0.137527
PF00069	Protein kinase domain	4	138	2.8	0.089133	0.153957
PF03595	Voltage-dependent anion channel	1	6	15.9	0.11016	0.179403
PF13358	DDE superfamily endonuclease	1	6	15.9	0.11016	0.179403
PF01738	Dienelactone hydrolase family	1	7	13.7	0.144778	0.223036
PF02133	Permease for cytosine/purines, uracil, thiamine, allantoin	1	7	13.7	0.144778	0.223036
PF00180	Isocitrate/isopropylmalate dehydrogenase	1	8	12	0.179981	0.269971
PF00144	Beta-lactamase	1	9	10.6	0.215074	0.30648
PF00753	Metallo-beta-lactamase superfamily	1	9	10.6	0.215074	0.30648
PF04479	RTA1 like protein	1	10	9.6	0.249624	0.347038
PF07690	Major Facilitator Superfamily	4	189	2	0.278846	0.37563
PF01593	Flavin containing amine oxidoreductase	1	11	8.7	0.28337	0.37563
PF00646	F-box domain	1	12	8	0.316162	0.400472
PF00128	Alpha amylase, catalytic domain	1	12	8	0.316162	0.400472
PF00264	Common central domain of tyrosinase	1	13	7.4	0.347925	0.413161
PF00702	haloacid dehalogenase-like hydrolase	1	13	7.4	0.347925	0.413161
PF07883	Cupin domain	1	13	7.4	0.347925	0.413161
PF00083	Sugar (and other) transporter	2	72	2.7	0.396729	0.461501
PF00443	Ubiquitin carboxyl-terminal hydrolase	1	16	6	0.436885	0.488283
PF00122	E1-E2 ATPase	1	16	6	0.436885	0.488283
PF01425	Amidase	1	18	5.3	0.491123	0.538346
PF00171	Aldehyde dehydrogenase family	1	21	4.6	0.565641	0.608331
PF00026	Eukaryotic aspartyl protease	1	23	4.2	0.611255	0.645214
PF00067	Cytochrome P450	1	78	1.2	0.722563	0.748838
PF00651	BTB/POZ domain	1	31	3.1	0.767623	0.781331
PF08240	Alcohol dehydrogenase GroES-like domain	1	51	1.9	0.958108	0.958108
