## Supplementary material for "*In planta* chromatin immunoprecipitation in *Zymoseptoria tritici* reveals chromatin-based regulation of putative effector gene expression": Suppl Table 6

### Sheet: Feuille1
Table S6. PFAM analysis of the genes located in H3K27me3 domains in vitro.
ACC	DESC	NB_PROT_DOMAIN_SET	NB_PROT_DOMAIN_OTHER	ENRICHMENT	PVALUE	FDR
PF11807	Domain of unknown function (DUF3328)	18	18	8.8	0	0
PF00550	Phosphopantetheine attachment site	11	12	8	0	0
PF07690	Major Facilitator Superfamily	41	152	2.4	1e-06	0.000113333
PF00067	Cytochrome P450	21	58	3.2	4e-06	0.00034
PF02801	Beta-ketoacyl synthase, C-terminal domain	7	7	8.8	8e-06	0.000544
PF14765	Polyketide synthase dehydratase	6	5	10.5	1.3e-05	0.000736667
PF00109	Beta-ketoacyl synthase, N-terminal domain	7	8	7.7	2.3e-05	0.00111714
PF08659	KR domain	5	4	11	8.3e-05	0.0035275
PF00075	RNase H	4	2	17.5	0.000101	0.00381556
PF00698	Acyl transferase domain	6	7	7.5	0.000135	0.00459
PF01494	FAD binding domain	10	21	4.2	0.000173	0.00534727
PF00891	O-methyltransferase	3	1	26.3	0.000564	0.012784
PF11917	Protein of unknown function (DUF3435)	3	1	26.3	0.000564	0.012784
PF08553	VID27 cytoplasmic protein	3	1	26.3	0.000564	0.012784
PF13641	Glycosyltransferase like family 2	3	1	26.3	0.000564	0.012784
PF00266	Aminotransferase class-V	5	6	7.3	0.000787	0.01574
PF00668	Condensation domain	5	6	7.3	0.000787	0.01574
PF02133	Permease for cytosine/purines, uracil, thiamine, allantoin	4	4	8.8	0.001762	0.029954
PF03959	Serine hydrolase (FSH1)	4	4	8.8	0.001762	0.029954
PF00664	ABC transporter transmembrane region	7	14	4.4	0.001719	0.029954
PF06985	Heterokaryon incompatibility protein (HET)	11	32	3	0.002102	0.0340324
PF00005	ABC transporter	11	33	2.9	0.002796	0.0432109
PF00106	short chain dehydrogenase	22	94	2.1	0.002981	0.044067
PF02798	Glutathione S-transferase, N-terminal domain	3	2	13.1	0.003354	0.047515
PF00264	Common central domain of tyrosinase	5	9	4.9	0.00682	0.0858815
PF05368	NmrA-like family	5	9	4.9	0.00682	0.0858815
PF07883	Cupin domain	5	9	4.9	0.00682	0.0858815
PF00501	AMP-binding enzyme	12	43	2.4	0.008811	0.106991
PF02836	Glycosyl hydrolases family 2, TIM barrel domain	3	3	8.8	0.011087	0.11423
PF01522	Polysaccharide deacetylase	3	3	8.8	0.011087	0.11423
PF09994	Uncharacterized alpha/beta hydrolase domain (DUF2235)	3	3	8.8	0.011087	0.11423
PF13622	Thioesterase-like superfamily	3	3	8.8	0.011087	0.11423
PF00385	Chromo (CHRromatin Organisation MOdifier) domain	4	6	5.8	0.009762	0.11423
PF01753	MYND finger	7	19	3.2	0.012898	0.12898
PF01061	ABC-2 type transporter	4	7	5	0.01817	0.171653
PF13086	AAA domain	5	11	4	0.018175	0.171653
PF11970	G protein-coupled glucose receptor regulating Gpa2 C-term	2	1	17.5	0.023098	0.186984
PF09084	NMT1/THI5 like	2	1	17.5	0.023098	0.186984
PF00305	Lipoxygenase	2	1	17.5	0.023098	0.186984
PF13515	Fusaric acid resistance protein-like	2	1	17.5	0.023098	0.186984
PF12511	Protein of unknown function (DUF3716)	2	1	17.5	0.023098	0.186984
PF11309	Protein of unknown function (DUF3112)	2	1	17.5	0.023098	0.186984
PF02837	Glycosyl hydrolases family 2, sugar binding domain	3	4	6.6	0.02615	0.192171
PF07727	Reverse transcriptase (RNA-dependent DNA polymerase)	3	4	6.6	0.02615	0.192171
PF00703	Glycosyl hydrolases family 2	3	4	6.6	0.02615	0.192171
PF06422	CDR ABC transporter	3	4	6.6	0.02615	0.192171
PF13087	AAA domain	5	12	3.7	0.02713	0.192171
PF01432	Peptidase family M3	5	12	3.7	0.02713	0.192171
PF13193	AMP-binding enzyme C-terminal domain	8	27	2.6	0.028652	0.19881
PF12697	Alpha/beta hydrolase family	10	39	2.2	0.034101	0.231887
PF00135	Carboxylesterase family	5	13	3.4	0.038657	0.252757
PF13639	Ring finger domain	7	23	2.7	0.03861	0.252757
PF13738	Pyridine nucleotide-disulphide oxidoreductase	6	19	2.8	0.052073	0.334053
PF00651	BTB/POZ domain	7	25	2.5	0.059669	0.375694
PF01284	Membrane-associating domain	2	2	8.8	0.072074	0.388971
PF01624	MutS domain I	2	2	8.8	0.072074	0.388971
PF00465	Iron-containing alcohol dehydrogenase	2	2	8.8	0.072074	0.388971
PF00909	Ammonium Transporter Family	2	2	8.8	0.072074	0.388971
PF01554	MatE	2	2	8.8	0.072074	0.388971
PF01828	Peptidase A4 family	2	2	8.8	0.072074	0.388971
PF13602	Zinc-binding dehydrogenase	2	2	8.8	0.072074	0.388971
PF00188	Cysteine-rich secretory protein family	2	2	8.8	0.072074	0.388971
PF07859	alpha/beta hydrolase fold	6	20	2.6	0.065977	0.388971
PF00394	Multicopper oxidase	3	6	4.4	0.082511	0.406576
PF05730	CFEM domain	3	6	4.4	0.082511	0.406576
PF08242	Methyltransferase domain	3	6	4.4	0.082511	0.406576
PF07732	Multicopper oxidase	3	6	4.4	0.082511	0.406576
PF07731	Multicopper oxidase	3	6	4.4	0.082511	0.406576
PF13920	Zinc finger, C3HC4 type (RING finger)	3	6	4.4	0.082511	0.406576
PF05729	NACHT domain	4	11	3.2	0.094101	0.457062
PF00171	Aldehyde dehydrogenase family	5	17	2.6	0.11355	0.543761
PF09286	Pro-kumamolisin, activation domain	3	7	3.8	0.123457	0.575005
PF00753	Metallo-beta-lactamase superfamily	3	7	3.8	0.123457	0.575005
PF00083	Sugar (and other) transporter	12	62	1.7	0.130723	0.600619
PF12311	Protein of unknown function (DUF3632)	2	3	5.8	0.144907	0.62365
PF05188	MutS domain II	2	3	5.8	0.144907	0.62365
PF00854	POT family	2	3	5.8	0.144907	0.62365
PF11710	G protein-coupled glucose receptor regulating Gpa2	2	3	5.8	0.144907	0.62365
PF06766	Fungal hydrophobin	2	3	5.8	0.144907	0.62365
PF00155	Aminotransferase class I and II	4	13	2.7	0.158904	0.675342
PF00082	Subtilase family	4	14	2.5	0.19724	0.827921
PF00296	Luciferase-like monooxygenase	2	4	4.4	0.232915	0.854307
PF05192	MutS domain III	2	4	4.4	0.232915	0.854307
PF00929	Exonuclease	2	4	4.4	0.232915	0.854307
PF13410	Glutathione S-transferase, C-terminal domain	2	4	4.4	0.232915	0.854307
PF00488	MutS domain V	2	4	4.4	0.232915	0.854307
PF02469	Fasciclin domain	2	4	4.4	0.232915	0.854307
PF01042	Endoribonuclease L-PSP	2	4	4.4	0.232915	0.854307
PF01557	Fumarylacetoacetate (FAA) hydrolase family	2	4	4.4	0.232915	0.854307
PF00682	HMGL-like	2	4	4.4	0.232915	0.854307
PF02902	Ulp1 protease family, C-terminal catalytic domain	2	4	4.4	0.232915	0.854307
PF05577	Serine carboxypeptidase S28	3	9	2.9	0.22581	0.854307
PF00172	Fungal Zn(2)-Cys(6) binuclear cluster domain	16	98	1.4	0.233678	0.854307
PF05199	GMC oxidoreductase	4	15	2.3	0.238973	0.855272
PF13520	Amino acid permease	4	15	2.3	0.238973	0.855272
PF09298	Fumarylacetoacetase N-terminal	1	1	8.8	0.491123	0.9434
PF01287	Eukaryotic elongation factor 5A hypusine, DNA-binding OB fold	1	1	8.8	0.491123	0.9434
PF09296	NADH pyrophosphatase-like rudimentary NUDIX domain	1	1	8.8	0.491123	0.9434
PF04419	4F5 protein family	1	1	8.8	0.491123	0.9434
PF00393	6-phosphogluconate dehydrogenase, C-terminal domain	1	1	8.8	0.491123	0.9434
PF13278	Putative amidotransferase	1	1	8.8	0.491123	0.9434
PF01127	Succinate dehydrogenase/Fumarate reductase transmembrane subunit	1	1	8.8	0.491123	0.9434
PF01384	Phosphate transporter family	1	1	8.8	0.491123	0.9434
PF10261	Inositol phospholipid synthesis and fat-storage-inducing TM	1	1	8.8	0.491123	0.9434
PF12828	PX-associated	1	1	8.8	0.491123	0.9434
PF12825	Domain of unknown function in PX-proteins (DUF3818)	1	1	8.8	0.491123	0.9434
PF08982	Domain of unknown function (DUF1857)	1	1	8.8	0.491123	0.9434
PF07558	Shugoshin N-terminal coiled-coil region	1	1	8.8	0.491123	0.9434
PF11915	Protein of unknown function (DUF3433)	1	1	8.8	0.491123	0.9434
PF04098	Rad52/22 family double-strand break repair protein	1	1	8.8	0.491123	0.9434
PF04387	Protein tyrosine phosphatase-like protein, PTPLA	1	1	8.8	0.491123	0.9434
PF13671	AAA domain	1	1	8.8	0.491123	0.9434
PF01400	Astacin (Peptidase family M12A)	1	1	8.8	0.491123	0.9434
PF01244	Membrane dipeptidase (Peptidase family M19)	1	1	8.8	0.491123	0.9434
PF00041	Fibronectin type III domain	1	1	8.8	0.491123	0.9434
PF13692	Glycosyl transferases group 1	1	1	8.8	0.491123	0.9434
PF03935	Beta-glucan synthesis-associated protein (SKN1)	1	1	8.8	0.491123	0.9434
PF03931	Skp1 family, tetramerisation domain	1	1	8.8	0.491123	0.9434
PF02537	CrcB-like protein	1	1	8.8	0.491123	0.9434
PF10337	Protein of unknown function (DUF2422)	1	1	8.8	0.491123	0.9434
PF00295	Glycosyl hydrolases family 28	1	1	8.8	0.491123	0.9434
PF03721	UDP-glucose/GDP-mannose dehydrogenase family, NAD binding domain	1	1	8.8	0.491123	0.9434
PF13535	ATP-grasp domain	1	1	8.8	0.491123	0.9434
PF14033	Protein of unknown function (DUF4246)	1	1	8.8	0.491123	0.9434
PF03641	Possible lysine decarboxylase	1	1	8.8	0.491123	0.9434
PF03351	DOMON domain	1	1	8.8	0.491123	0.9434
PF13523	Acetyltransferase (GNAT) domain	1	1	8.8	0.491123	0.9434
PF01715	IPP transferase	1	1	8.8	0.491123	0.9434
PF11001	Protein of unknown function (DUF2841)	1	1	8.8	0.491123	0.9434
PF03101	FAR1 DNA-binding domain	1	1	8.8	0.491123	0.9434
PF02182	SAD/SRA domain	1	1	8.8	0.491123	0.9434
PF02982	Scytalone dehydratase	1	1	8.8	0.491123	0.9434
PF10334	Protein of unknown function (DUF2421)	1	1	8.8	0.491123	0.9434
PF08797	HIRAN domain	1	1	8.8	0.491123	0.9434
PF01204	Trehalase	1	1	8.8	0.491123	0.9434
PF14441	OTT_1508-like deaminase	1	1	8.8	0.491123	0.9434
PF06500	Alpha/beta hydrolase of unknown function (DUF1100)	1	1	8.8	0.491123	0.9434
PF04146	YT521-B-like domain	1	1	8.8	0.491123	0.9434
PF02574	Homocysteine S-methyltransferase	1	1	8.8	0.491123	0.9434
PF04248	Domain of unknown function (DUF427)	1	1	8.8	0.491123	0.9434
PF05224	NDT80 / PhoG like DNA-binding family	1	1	8.8	0.491123	0.9434
PF13391	HNH endonuclease	1	1	8.8	0.491123	0.9434
PF02566	OsmC-like protein	1	1	8.8	0.491123	0.9434
PF02784	Pyridoxal-dependent decarboxylase, pyridoxal binding domain	1	1	8.8	0.491123	0.9434
PF07676	WD40-like Beta Propeller Repeat	1	1	8.8	0.491123	0.9434
PF04670	Gtr1/RagA G protein conserved region	1	1	8.8	0.491123	0.9434
PF09337	His(2)-Cys(2) zinc finger	1	1	8.8	0.491123	0.9434
PF00278	Pyridoxal-dependent decarboxylase, C-terminal sheet domain	1	1	8.8	0.491123	0.9434
PF00994	Probable molybdopterin binding domain	1	1	8.8	0.491123	0.9434
PF02544	3-oxo-5-alpha-steroid 4-dehydrogenase	1	1	8.8	0.491123	0.9434
PF01026	TatD related DNase	1	1	8.8	0.491123	0.9434
PF13843	Transposase IS4	1	1	8.8	0.491123	0.9434
PF06912	Protein of unknown function (DUF1275)	1	1	8.8	0.491123	0.9434
PF03358	NADPH-dependent FMN reductase	1	1	8.8	0.491123	0.9434
PF00984	UDP-glucose/GDP-mannose dehydrogenase family, central domain	1	1	8.8	0.491123	0.9434
PF04851	Type III restriction enzyme, res subunit	1	1	8.8	0.491123	0.9434
PF01758	Sodium Bile acid symporter family	1	1	8.8	0.491123	0.9434
PF01755	Glycosyltransferase family 25 (LPS biosynthesis protein)	1	1	8.8	0.491123	0.9434
PF04724	Glycosyltransferase family 17	1	1	8.8	0.491123	0.9434
PF01916	Deoxyhypusine synthase	1	1	8.8	0.491123	0.9434
PF07287	Protein of unknown function (DUF1446)	1	1	8.8	0.491123	0.9434
PF11937	Protein of unknown function (DUF3455)	1	1	8.8	0.491123	0.9434
PF06609	Fungal trichothecene efflux pump (TRI12)	2	5	3.5	0.328698	0.9434
PF01055	Glycosyl hydrolases family 31	2	5	3.5	0.328698	0.9434
PF02668	Taurine catabolism dioxygenase TauD, TfdA family	2	5	3.5	0.328698	0.9434
PF05637	galactosyl transferase GMA12/MNN10 family	2	6	2.9	0.427061	0.9434
PF00581	Rhodanese-like domain	2	6	2.9	0.427061	0.9434
PF03169	OPT oligopeptide transporter protein	2	6	2.9	0.427061	0.9434
PF00258	Flavodoxin	2	6	2.9	0.427061	0.9434
PF00096	Zinc finger, C2H2 type	3	11	2.4	0.346805	0.9434
PF01757	Acyltransferase family	3	11	2.4	0.346805	0.9434
PF00732	GMC oxidoreductase	4	16	2.2	0.283636	0.9434
PF01485	IBR domain	3	12	2.2	0.411269	0.9434
PF11951	Fungal specific transcription factor domain	5	23	1.9	0.307957	0.9434
PF00026	Eukaryotic aspartyl protease	4	20	1.8	0.482188	0.9434
PF01636	Phosphotransferase enzyme family	5	26	1.7	0.431432	0.9434
PF00107	Zinc-binding dehydrogenase	9	50	1.6	0.289308	0.9434
PF06964	Alpha-L-arabinofuranosidase C-terminus	1	2	4.4	0.713501	0.976266
PF10263	SprT-like family	1	2	4.4	0.713501	0.976266
PF02929	Beta galactosidase small chain	1	2	4.4	0.713501	0.976266
PF02259	FAT domain	1	2	4.4	0.713501	0.976266
PF00931	NB-ARC domain	1	2	4.4	0.713501	0.976266
PF03928	Domain of unknown function (DUF336)	1	2	4.4	0.713501	0.976266
PF05383	La domain	1	2	4.4	0.713501	0.976266
PF11374	Protein of unknown function (DUF3176)	1	2	4.4	0.713501	0.976266
PF05378	Hydantoinase/oxoprolinase N-terminal region	1	2	4.4	0.713501	0.976266
PF14856	Pathogen effector; putative necrosis-inducing factor	1	2	4.4	0.713501	0.976266
PF00319	SRF-type transcription factor (DNA-binding and dimerisation domain)	1	2	4.4	0.713501	0.976266
PF03022	Major royal jelly protein	1	2	4.4	0.713501	0.976266
PF01231	Indoleamine 2,3-dioxygenase	1	2	4.4	0.713501	0.976266
PF08325	WLM domain	1	2	4.4	0.713501	0.976266
PF08323	Starch synthase catalytic domain	1	2	4.4	0.713501	0.976266
PF08244	Glycosyl hydrolases family 32 C terminal	1	2	4.4	0.713501	0.976266
PF00975	Thioesterase domain	1	2	4.4	0.713501	0.976266
PF04444	Catechol dioxygenase N terminus	1	2	4.4	0.713501	0.976266
PF05970	PIF1-like helicase	1	2	4.4	0.713501	0.976266
PF11999	Protein of unknown function (DUF3494)	1	2	4.4	0.713501	0.976266
PF01968	Hydantoinase/oxoprolinase	1	2	4.4	0.713501	0.976266
PF03328	HpcH/HpaI aldolase/citrate lyase family	1	2	4.4	0.713501	0.976266
PF03435	Saccharopine dehydrogenase	1	2	4.4	0.713501	0.976266
PF04303	PrpF protein	1	2	4.4	0.713501	0.976266
PF05875	Ceramidase	1	2	4.4	0.713501	0.976266
PF01487	Type I 3-dehydroquinase	1	2	4.4	0.713501	0.976266
PF00775	Dioxygenase	1	2	4.4	0.713501	0.976266
PF00355	Rieske [2Fe-2S] domain	1	2	4.4	0.713501	0.976266
PF14832	Putative oxalocrotonate tautomerase enzyme	1	2	4.4	0.713501	0.976266
PF03006	Haemolysin-III related	1	2	4.4	0.713501	0.976266
PF01613	Flavin reductase like domain	1	2	4.4	0.713501	0.976266
PF12681	Glyoxalase-like domain	1	2	4.4	0.713501	0.976266
PF13792	Sulfate transporter N-terminal domain with GLY motif	1	2	4.4	0.713501	0.976266
PF00560	Leucine Rich Repeat	1	2	4.4	0.713501	0.976266
PF02900	Catalytic LigB subunit of aromatic ring-opening dioxygenase	1	2	4.4	0.713501	0.976266
PF01735	Lysophospholipase catalytic domain	1	3	2.9	0.881511	0.976266
PF13668	Ferritin-like domain	1	3	2.9	0.881511	0.976266
PF00098	Zinc knuckle	1	3	2.9	0.881511	0.976266
PF00091	Tubulin/FtsZ family, GTPase domain	1	3	2.9	0.881511	0.976266
PF13847	Methyltransferase domain	1	3	2.9	0.881511	0.976266
PF00916	Sulfate transporter family	1	3	2.9	0.881511	0.976266
PF05572	Pregnancy-associated plasma protein-A	1	3	2.9	0.881511	0.976266
PF12296	Hydrophobic surface binding protein A	1	3	2.9	0.881511	0.976266
PF00027	Cyclic nucleotide-binding domain	1	3	2.9	0.881511	0.976266
PF14602	Hexapeptide repeat of succinyl-transferase	1	3	2.9	0.881511	0.976266
PF05190	MutS family domain IV	1	3	2.9	0.881511	0.976266
PF00686	Starch binding domain	1	3	2.9	0.881511	0.976266
PF05347	Complex 1 protein (LYR family)	1	3	2.9	0.881511	0.976266
PF00636	Ribonuclease III domain	1	3	2.9	0.881511	0.976266
PF02913	FAD linked oxidases, C-terminal domain	1	3	2.9	0.881511	0.976266
PF01048	Phosphorylase superfamily	1	3	2.9	0.881511	0.976266
PF03572	Peptidase family S41	1	3	2.9	0.881511	0.976266
PF12171	Zinc-finger double-stranded RNA-binding	1	3	2.9	0.881511	0.976266
PF03953	Tubulin C-terminal domain	1	3	2.9	0.881511	0.976266
PF01144	Coenzyme A transferase	1	3	2.9	0.881511	0.976266
PF00141	Peroxidase	1	3	2.9	0.881511	0.976266
PF08760	Domain of unknown function (DUF1793)	1	3	2.9	0.881511	0.976266
PF01161	Phosphatidylethanolamine-binding protein	1	3	2.9	0.881511	0.976266
PF01740	STAS domain	1	3	2.9	0.881511	0.976266
PF13802	Galactose mutarotase-like	1	3	2.9	0.881511	0.976266
PF00024	PAN domain	1	3	2.9	0.881511	0.976266
PF12756	C2H2 type zinc-finger (2 copies)	1	3	2.9	0.881511	0.976266
PF13813	Membrane bound O-acyl transferase family	1	3	2.9	0.881511	0.976266
PF14681	Uracil phosphoribosyltransferase	1	3	2.9	0.881511	0.976266
PF02260	FATC domain	1	3	2.9	0.881511	0.976266
PF03992	Antibiotic biosynthesis monooxygenase	1	3	2.9	0.881511	0.976266
PF00251	Glycosyl hydrolases family 32 N-terminal domain	1	3	2.9	0.881511	0.976266
PF03055	Retinal pigment epithelial membrane protein	1	3	2.9	0.881511	0.976266
PF04616	Glycosyl hydrolases family 43	2	7	2.5	0.524648	0.976266
PF00704	Glycosyl hydrolases family 18	2	7	2.5	0.524648	0.976266
PF01734	Patatin-like phospholipase	2	8	2.2	0.619399	0.976266
PF00724	NADH:flavin oxidoreductase / NADH oxidase family	2	8	2.2	0.619399	0.976266
PF00150	Cellulase (glycosyl hydrolase family 5)	2	8	2.2	0.619399	0.976266
PF01266	FAD dependent oxidoreductase	3	14	1.9	0.543263	0.976266
PF00012	Hsp70 protein	2	9	1.9	0.710117	0.976266
PF00730	HhH-GPD superfamily base excision DNA repair protein	1	5	1.8	0.87746	0.976266
PF13302	Acetyltransferase (GNAT) domain	1	5	1.8	0.87746	0.976266
PF02656	Domain of unknown function (DUF202)	1	5	1.8	0.87746	0.976266
PF00667	FAD binding domain	1	5	1.8	0.87746	0.976266
PF06441	Epoxide hydrolase N terminus	1	5	1.8	0.87746	0.976266
PF00330	Aconitase family (aconitate hydratase)	1	5	1.8	0.87746	0.976266
PF02775	Thiamine pyrophosphate enzyme, C-terminal TPP binding domain	1	5	1.8	0.87746	0.976266
PF02776	Thiamine pyrophosphate enzyme, N-terminal TPP binding domain	1	5	1.8	0.87746	0.976266
PF04828	Glutathione-dependent formaldehyde-activating enzyme	2	10	1.8	0.796167	0.976266
PF01323	DSBA-like thioredoxin domain	1	5	1.8	0.87746	0.976266
PF14295	PAN domain	1	5	1.8	0.87746	0.976266
PF02146	Sir2 family	1	5	1.8	0.87746	0.976266
PF00205	Thiamine pyrophosphate enzyme, central domain	1	5	1.8	0.87746	0.976266
PF01822	WSC domain	1	5	1.8	0.87746	0.976266
PF01569	PAP2 superfamily	1	5	1.8	0.87746	0.976266
PF00884	Sulfatase	1	5	1.8	0.87746	0.976266
PF00190	Cupin	1	5	1.8	0.87746	0.976266
PF00225	Kinesin motor domain	2	10	1.8	0.796167	0.976266
PF00350	Dynamin family	2	10	1.8	0.796167	0.976266
PF07519	Tannase and feruloyl esterase	1	5	1.8	0.87746	0.976266
PF01593	Flavin containing amine oxidoreductase	2	10	1.8	0.796167	0.976266
PF02466	Tim17/Tim22/Tim23/Pmp24 family	1	5	1.8	0.87746	0.976266
PF13472	GDSL-like Lipase/Acylhydrolase family	1	5	1.8	0.87746	0.976266
PF00856	SET domain	4	21	1.7	0.534623	0.976266
PF13894	C2H2-type zinc finger	2	11	1.6	0.877273	0.976266
PF00282	Pyridoxal-dependent decarboxylase conserved domain	1	6	1.5	0.786782	0.976266
PF03663	Glycosyl hydrolase family 76	1	6	1.5	0.786782	0.976266
PF01501	Glycosyl transferase family 8	1	6	1.5	0.786782	0.976266
PF04909	Amidohydrolase	1	6	1.5	0.786782	0.976266
PF03446	NAD binding domain of 6-phosphogluconate dehydrogenase	1	6	1.5	0.786782	0.976266
PF13417	Glutathione S-transferase, N-terminal domain	3	18	1.5	0.801176	0.976266
PF14269	Arylsulfotransferase (ASST)	1	6	1.5	0.786782	0.976266
PF07993	Male sterility protein	1	6	1.5	0.786782	0.976266
PF05721	Phytanoyl-CoA dioxygenase (PhyH)	1	6	1.5	0.786782	0.976266
PF08240	Alcohol dehydrogenase GroES-like domain	7	45	1.4	0.589756	0.976266
PF00454	Phosphatidylinositol 3- and 4-kinase	1	7	1.3	0.709501	0.976266
PF13923	Zinc finger, C3HC4 type (RING finger)	1	7	1.3	0.709501	0.976266
PF01184	GPR1/FUN34/yaaH family	1	7	1.3	0.709501	0.976266
PF00125	Core histone H2A/H2B/H3/H4	1	7	1.3	0.709501	0.976266
PF04488	Glycosyltransferase sugar-binding region containing DXD motif	1	7	1.3	0.709501	0.976266
PF04082	Fungal specific transcription factor domain	11	75	1.3	0.544788	0.976266
PF00069	Protein kinase domain	17	125	1.2	0.584251	0.976266
PF13460	NADH(P)-binding	1	8	1.1	0.642714	0.976266
PF00389	D-isomer specific 2-hydroxyacid dehydrogenase, catalytic domain	1	8	1.1	0.642714	0.976266
PF13450	NAD(P)-binding Rossmann-like domain	1	8	1.1	0.642714	0.976266
PF00498	FHA domain	1	8	1.1	0.642714	0.976266
PF00202	Aminotransferase class-III	1	8	1.1	0.642714	0.976266
PF00782	Dual specificity phosphatase, catalytic domain	1	8	1.1	0.642714	0.976266
PF01565	FAD binding domain	2	16	1.1	0.789251	0.976266
PF00176	SNF2 family N-terminal domain	3	24	1.1	0.866133	0.976266
PF03151	Triose-phosphate Transporter family	1	8	1.1	0.642714	0.976266
PF04193	PQ loop repeat	1	8	1.1	0.642714	0.976266
PF00180	Isocitrate/isopropylmalate dehydrogenase	1	8	1.1	0.642714	0.976266
PF13921	Myb-like DNA-binding domain	1	8	1.1	0.642714	0.976266
PF01425	Amidase	2	17	1	0.735541	0.976266
PF13516	Leucine Rich repeat	1	4	2.2	0.985811	0.985811
PF00046	Homeobox domain	1	4	2.2	0.985811	0.985811
PF10528	GLEYA domain	1	4	2.2	0.985811	0.985811
PF01476	LysM domain	1	4	2.2	0.985811	0.985811
PF11754	Velvet factor	1	4	2.2	0.985811	0.985811
PF13532	2OG-Fe(II) oxygenase superfamily	1	4	2.2	0.985811	0.985811
PF00903	Glyoxalase/Bleomycin resistance protein/Dioxygenase superfamily	1	4	2.2	0.985811	0.985811
PF14510	ABC-transporter extracellular N-terminal	1	4	2.2	0.985811	0.985811
PF08447	PAS fold	1	4	2.2	0.985811	0.985811
PF00326	Prolyl oligopeptidase family	1	4	2.2	0.985811	0.985811
PF01063	Aminotransferase class IV	1	4	2.2	0.985811	0.985811
PF12706	Beta-lactamase superfamily domain	1	4	2.2	0.985811	0.985811
PF08031	Berberine and berberine like	1	4	2.2	0.985811	0.985811
PF00579	tRNA synthetases class I (W and Y)	1	4	2.2	0.985811	0.985811
PF02558	Ketopantoate reductase PanE/ApbA	1	4	2.2	0.985811	0.985811
PF02225	PA domain	1	4	2.2	0.985811	0.985811
PF03404	Mo-co oxidoreductase dimerisation domain	1	4	2.2	0.985811	0.985811
PF00743	Flavin-binding monooxygenase-like	1	4	2.2	0.985811	0.985811
PF03142	Chitin synthase	1	4	2.2	0.985811	0.985811
PF08546	Ketopantoate reductase PanE/ApbA C terminal	1	4	2.2	0.985811	0.985811
PF00174	Oxidoreductase molybdopterin binding domain	1	4	2.2	0.985811	0.985811
PF13589	Histidine kinase-, DNA gyrase B-, and HSP90-like ATPase	1	4	2.2	0.985811	0.985811
PF00694	Aconitase C-terminal domain	1	4	2.2	0.985811	0.985811
PF03188	Eukaryotic cytochrome b561	1	4	2.2	0.985811	0.985811
PF00246	Zinc carboxypeptidase	1	4	2.2	0.985811	0.985811
PF00665	Integrase core domain	1	4	2.2	0.985811	0.985811
PF03476	MOSC N-terminal beta barrel domain	1	4	2.2	0.985811	0.985811
PF03473	MOSC domain	1	4	2.2	0.985811	0.985811
PF00450	Serine carboxypeptidase	2	12	1.5	0.953383	0.985811
PF00933	Glycosyl hydrolase family 3 N terminal domain	2	14	1.3	0.908934	0.985811
PF13561	Enoyl-(Acyl carrier protein) reductase	3	21	1.3	0.977324	0.985811
PF01915	Glycosyl hydrolase family 3 C-terminal domain	2	13	1.3	0.975411	0.985811
PF07992	Pyridine nucleotide-disulphide oxidoreductase	2	13	1.3	0.975411	0.985811
