## Supplementary material for "*In planta* chromatin immunoprecipitation in *Zymoseptoria tritici* reveals chromatin-based regulation of putative effector gene expression": Suppl Table 7

### Sheet: Sheet1
Table S7. Enrichment analysis of putative effector genes in the vicinity of a transposable element or in a H3K4me2, H3K9me3, H3K27me3 and H3K9me3/H3K27me3 domain in vitro, and according to their expression.
			TE-associated genesd				H3K4me2 domainse				H3K9me3 domainse				H3K27me3 domainse				H3K9+H3K27me3 domainse
	number of genes in the core genome	proportion	nb. in the core genome	proportion	X²	P value	nb. in the core genome	proportion	X²	P value	nb. in the core genome	proportion	X²	P value	nb. in the core genome	proportion	X²	P value	nb. in the core genome	proportion	X²	P value
total number of genes	11111		1464				4991				89				1661				171
putative effector genesa	865	0.0778508	185	0.126366	47.9993	4.264e-12	168	0.0336606	135.761	2.2e-16	15	0.168539	10.196	0.001407	205	0.12342	48	4.167e-12	26	0.152	13.1	0.00029
putative effector genes up-regulated at 4 dpi vs axenicb	114	0.0102601	14	0.00956284	0.0701	0.7912	24	0.00480866	14.6062	0.0001325	3	0.0337079	4.8186	0.02815	22	0.013245	1.4574	0.2274	1	0.00584795	0.3278	0.567
putative effector genes down-regulated at 4 dpi vs axenicc	107	0.0096301	32	0.0218579	22.9515	1.661e-06	23	0.00460829	13.1971	0.0002804	0				29	0.0174594	10.6754	0.001086	6	0.0350877	11.6199	0.0006525
putative effector genes up-regulated at 13 dpi vs 4 dpib	309	0.028	84	0.057377	47.3	5.9e-12	42	0.00841515	69.4	2.2e-16	4	0.0449438	0.96	0.3322	87	0.0523781	37.1	1.13e-09	12	0.0701754	7.5	0.00075
putative effector genes down-regulated at 13 dpi vs 4 dpic	74	0.00666007	10	0.0068306	0.0064	0.9361	22	0.00440793	3.8265	0.05045	1	0.011236	0.2817	0.5956	10	0.00602047	0.1027	0.7486	1	0.00584795	0.017	0.8961
aGenes encoding predicted secreted proteins (SP) were considered as genes encoding putative effector genes for this study, as predicted by Grandaubert et al. (2015);
bGenes with Log2 Fold Change (RPKM) ≥ 1 and FDR ≤ 0.001 at 4 days post infection (dpi) compared to axenic culture or 13 dpi compared to 4 dpi were considered as up-regulated at a given time point compared to the other. Only the genes with a RPKM ≥ 2 at least at the time point during which it is up-regulated were kept for the analysis;
cGenes with Log2 Fold Change (RPKM) ≤ -1 and FDR ≤ 0.001 at 4 dpi compared to axenic culture or 13 dpi compared to 4 dpi were considered as down-regulated at a given time point compared to the other;
dGenes located up to 2 kb upstream or downstream to a transposable element sequence as predicted by Grandaubert et al. (2015);
eGenes located in a H3K4me2, H3K9me3, H3K27me3 or H3K9me3/H3K27me3 in vitro as identified with RSEG (see Experimental Procedures; Schotanus et al., 2015).
Blue: the given domain contains significantly less genes of the given category compared to the rest of the genome; orange: the given domain is enriched for the category of genes compared to the rest of the genome.
