## Supplementary material for "*In planta* chromatin immunoprecipitation in *Zymoseptoria tritici* reveals chromatin-based regulation of putative effector gene expression": Suppl Table 8

### Sheet: Sheet1
Table S8. Trimethylation of lysine 9 and / or 27 of histone H3 is reduced for three candidate effector genes up-regulated 13 days post infection of wheat leaves compared to axenic culture.
				H3K4me2c		H3K9me3c		H3K27me3c
ID	coordinates	orphana	TEb	in vitro	13 dpi	in vitro	13 dpi	in vitro	13 dpi	RPKM in vitrod	RPKM 4 dpie	RPKM 13 dpie	LogFC 13 dpi vs. 4 dpie	FDR 13 dpi vs. 4 dpie	expressed at 13 dpif
Zt09_chr_9_00038	chr_9; 167,134-167,549	-	-	0.05	0.09	2.99	0.98	10.38	1.85	27.54	6	8672	10.18	6.19.10-151	5
Zt09_chr_5_00271	chr_5; 990,215-990,504	yes	TE	0.06	0.08	6.59	2.03	3.39	8.4	19.93	93	6876	6.13	2.24.10-143	8
Zt09_chr_6_00192	chr_6; 857,266-857,666	-	TE	0.01	0.02	0.58	0.66	51.29	2.3	2.92	5	5109	10.02	7.65.10-209	10
TE (DTH_element5_ZTIPO323)	chr_9; 29,065-30,735	-	-	0.02	0.05	15.59	10.51	20.6	4.35	-	-	-	-	-	-
Zt09_chr_6_00256 (Histone H4)	chr_6; 1,056,481-1,056,933	-	-	1	1	1	1	1	1	10948	2047	3619	0.68	1.2.10-5	19
	aOrphan genes as described by Grandaubert et al. (2015);
	bGenes located at a distance below 2 Kb of a transposable element (Grandaubert et al., 2015);
	cRelative enrichment, in vitro or 13 dpi, of H3K4me2, H3K9me3 or H3K27me3 for the given locus compared to histone H4 gene;
	dGene expression in vitro (Kellner et al., 2014);
	eGene expression from Haueisen et al. (2018);
	fExpression rank of the candidate genes at 13 days post infection (dpi).
