## Supplementary material for "*In planta* chromatin immunoprecipitation in *Zymoseptoria tritici* reveals chromatin-based regulation of putative effector gene expression": Suppl Table 9

### Sheet: Sheet1
Table S9. List of primers used in this study.
Gene ID	primer sequence
Zt09_chr_9_00038	CATCCCAGTCGTATGTCACG
	CCTGTCCGAGCTACAGTGAA
Zt09_chr_5_00271	CTACGCGGCATGCTACTACA
	GAATGTCTGCGCCACTGTAA
Zt09_chr_6_00192_promoter	CGAGCTTGTCCTGCGATTAT
	ATTGGAAGGCTGTGTTGGTC
Zt09_chr_6_00192	CCATCCAACCTCAAGCAG
	AGCGTTAGTAAGGGAACAGTC
Zt09_chr_6_00256	AACATCCAGGGAATCACCAA
	GTTGTGATGTGGAGGTGTGG
DTH_element5_ZTIPO323	GCCGCCGCAGCTGTATAG
	CTACCCTACGCCTGCGAC
wheat actin	GGAAAGCACGGCCTGAATTG
	TGCTCACTGAGGCTCCTTTG
Zt_09_chr_2_00407	TCAACTGTCTGCAGGTCTGG
	CGAAGTGAGCACCCTGAAGT
Zt_09_chr_2_00354 (GAPDH)	ACATTCCCGTCATCTCCAAC
	GTGGTCATGAGACCCTCGAT
Zt_09_chr_2_00483	GGATAAGAAGCGCGTGAGTC
	GGCGTCGGTAGTGAATCCT
Zt_09_chr_3_00231	GTTTCACAAAGAGCGGTGCT
	GTCGGAATGGTCGATGAAGT
Zt_09_chr_4_00279	GGAGGAAGCCAGAAGGAACT
	GCTTGTGTGCCGTAAACTGA
Zt_09_chr_8_00723	ATTTCCCTCCTTCCCAACTC
	GCGACCATGGTAAGGACAAT
Zt_09_chr_9_00004	CGGGATTGGTACATGGAGAA
	GTCAGGACCTGTCGGATCAT
Zt_09_chr_9_00005	CATCGCTGCCACTACTATCG
	ACTGGATCGGGATTGTTCAG
Zt_09_chr_11_00525	AATGCTACGTGCCAGGTTTC
	CTGCTCTCTCTCGCCAAGTT
Zt_09_chr_13_00020	ACGACCAGCGGAACAACTAC
	GGCCACCGTATACATTCAGG
